# SUV39H1 Preserves Cancer Stem Cell Chromatin State and Properties in Glioblastoma

**DOI:** 10.1101/2024.08.15.607856

**Authors:** Chunying Li, Qiqi Xie, Sugata Ghosh, Bihui Cao, Yuanning Du, Giau Van Vo, Timothy Y. Huang, Charles Spruck, Y. Alan Wang, Kenneth P. Nephew, Jia Shen

## Abstract

Of the more than 100 types of brain cancer, glioblastoma (GBM) is the deadliest. As GBM stem cells (GSCs) are considered to be responsible for therapeutic resistance and tumor recurrence, effective targeting and elimination of GSCs could hold promise for preventing GBM recurrence and achieving potential cures. We show here that *SUV39H1*, which encodes a histone-3, lysine-9 methyltransferase, plays a critical role in GSC maintenance and GBM progression. Upregulation of SUV39H1 was observed in GBM samples compared to normal brain tissues, and knockdown of SUV39H1 in patient-derived GSCs impaired their proliferation and stemness. Single-cell RNA-seq analysis demonstrated restricted expression of SUV39H1 is in GSCs relative to non-stem GBM cells, likely due to super-enhancer-mediated transcriptional activation, while whole cell RNA-seq analysis revealed that SUV39H1 regulates G2/M cell cycle progression, stem cell maintenance, and cell death pathways in GSCs. By integrating the RNA-seq data with ATAC-seq (assay for transposase-accessible chromatin followed by sequencing), we further demonstrated altered chromatin accessibility in key genes associated with these pathways following SUV39H1 knockdown. Treatment with chaetocin, a SUV39H1 inhibitor, mimicked the functional effects of SUV39H1 knockdown in GSCs and sensitized GSCs to the GBM chemotherapy drug temozolomide. Furthermore, targeting SUV39H1 in vivo using a patient-derived xenograft model for GBM inhibited GSC-driven tumor formation. This is the first report demonstrating a critical role for SUV39H1 in GSC maintenance. SUV39H1-mediated targeting of GSCs could enhance the efficacy of existing chemotherapy, presenting a promising strategy for improving GBM treatment and patient outcomes.

**Highlights:**

- SUV39H1 is upregulated in GBM, especially GSCs
- Targeting SUV39H1 disrupts GSC maintenance and sensitizes GSCs to TMZ
- Targeting SUV39H1 alters chromatin accessibility at cell cycle and stemness genes
- Targeting SUV39H1 suppresses GSC-driven tumors in a patient-derived xenograft model
