## Supplemental Table S1 for "SUV39H1 Preserves Cancer Stem Cell Chromatin State and Properties in Glioblastoma"

### Sheet: Sheet1
Patient ID	Project Sample ID	Cell Type	Age at Collection	Gender/Sex	Race
PID-118597	3007QBV	Non-Neoplastic	53y	Female	White
PID-132099	3004WMW	Non-Neoplastic	28y	Female	White
PID-144834	3012WWC	Non-Neoplastic	30y	Female	White
PID-144940	3012RJP	Non-Neoplastic	71y	Male	White
PID-118597	3007QKU	Glioblastoma	53y	Female	White
PID-129177	3003XXC	Glioblastoma	70y	Male	White
PID-133071	3008QHT	Glioblastoma	57y	Male	White
PID-133071	3009ABW	Glioblastoma	58y	Male	White
PID-134067	3004PBW	Glioblastoma	59y	Female	White
PID-135231	3009AJK	Glioblastoma	56y	Female	White
PID-142279	3009RGF	Glioblastoma	35y	Male	Hispanic/Latino
PID-136344	3009FPN	Glioblastoma	62y	Male	White
PID-135323	3012BVD	Glioblastoma	64y	Female	White
