## Supplemental Table S2 for "SUV39H1 Preserves Cancer Stem Cell Chromatin State and Properties in Glioblastoma"

### Sheet: Sheet1
Gene name	Forward Primer	Reverse Primer
SUV39H1	CCTGCCCTCGGTATCTCTAAG	ATATCCACGCCATTTCACCAG
OLIG2	TGGCTTCAAGTCATCCTCGTC	ATGGCGATGTTGAGGTCGTG
MYC	AAAGGCCCCCAAGGTAGTTA	GCACAAGAGTTCCGTAGCTG
GFAP	CTGGAGAGGAAGATTGAGTCGC	ACGTCAAGCTCCACATGGACCT
ACTIN	CATGTACGTTGCTATCCAGGC	CTCCTTAATGTCACGCACGAT
CDK16	TCCGTCGTGTCAGCCTATCT	TCATGTTCCAGTCTGATCTCCTT
CUL3	TGTGGAGAACGTCTACAATTTGG	GCGCCTCTGTCTACGACTT
SLC7A11	TCTCCAAAGGAGGTTACCTGC	AGACTCCCCTCAGTAAAGTGAC
NES	CAGCGTTGGAACAGAGGTTGG	TGGCACAGGTGTCTCAAGGGTAG
GPX4	GAGGCAAGACCGAAGTAAACTAC	CCGAACTGGTTACACGGGAA
FTH1	CCCCCATTTGTGTGACTTCAT	GCCCGAGGCTTAGCTTTCATT
IRF1	ATGCCCATCACTCGGATGC	CCCTGCTTTGTATCGGCCTG
IL1B	ATGATGGCTTATTACAGTGGCAA	GTCGGAGATTCGTAGCTGGA
HMOX1	AAGACTGCGTTCCTGCTCAAC	AAAGCCCTACAGCAACTGTCG
