## Supplemental Table S3 for "SUV39H1 Preserves Cancer Stem Cell Chromatin State and Properties in Glioblastoma"

### Sheet: Sheet1
Cell Type	Marker Genes
Monocyte	LYZ, S100A8, S100A9, CXCL8, FTH1, SAT1, APOE, SPP1
Neutrophil	S100A8, S100A9, CXCL8
Macrophage	LYZ, S100A8, S100A9, FTH1, SAT1, APOE, SPP1
Microglial cell	HLA-DRA, HLA-DQB1, SPP1
Mature T cell	CD3D, CD3E, CD7
Natural killer cell	NKG7, CTSW, CD79A, CD79B, RPL13A, RPLP2
B cell	CD79A, CD79B, HLA-DRA, HLA-DQB1
Plasma cell	MZB1
Dendritic cell	HLA-DRA, HLA-DQB1, CPA3, VWA5A, TPSAB1, PLP1, SPP1
Mast cell	CPA3, TPSAB1
Oligodendrocyte	PLP1, MBP
Astrocyte	AQP4, GPM6A
Malignant cell	VWA5A, SPP1
Neuron	GPM6A, NOVA1, SYT1, RBFOX1, FGFR3
Oligodendrocyte precursor cell	PDGFRA, CD74, MBP
Radial glial cell	S100A4, FTL
Endothelial cell	SLC44A1, SPARCL1
Mural cell	S100A4, SPP1
